# The BTB transcription factors ZBTB11 and ZFP131 maintain pluripotency by pausing POL II at pro-differentiation genes

**DOI:** 10.1101/2020.11.23.391771

**Authors:** Görkem Garipler, Congyi Lu, Alexis Morrissey, Lorena S. Lopez-Zepeda, Simon E. Vidal, Begüm Aydin, Matthias Stadtfeld, Uwe Ohler, Shaun Mahony, Neville E. Sanjana, Esteban O. Mazzoni

**Author notes:** Equal contribution (Görkem Garipler, Congyi Lu). Corresponding authors: Neville E. Sanjana & Esteban O. Mazzoni.

## Abstract

In pluripotent cells, a delicate activation-repression balance maintains pro-differentiation genes ready for rapid activation. The identity of transcription factors (TFs) that specifically repress pro-differentiation genes remains obscure. By targeting ~1,700 TFs with CRISPR loss-of-function screen, we found that ZBTB11 and ZFP131 are required for embryonic stem cell (ESC) pluripotency. ZBTB11 and ZFP131 maintain promoter-proximally paused Polymerase II at pro-differentiation genes in ESCs. ZBTB11 or ZFP131 loss leads to NELF pausing factor release, an increase in H3K4me3, and transcriptional upregulation of genes associated with all three germ layers. Together, our results suggest that ZBTB11 and ZFP131 maintain pluripotency by preventing premature expression of pro-differentiation genes and present a generalizable framework to maintain cellular potency.

**One-sentence summary:** A Transcription Factor-wide CRISPR screen identifies ZBTB11 and ZFP131 maintaining pluripotency by pausing POL II at pro-differentiation genes
