## Supplementary Table 2 for "The BTB transcription factors ZBTB11 and ZFP131 maintain pluripotency by pausing POL II at pro-differentiation genes"

### Sheet: 196 intersecting TFs
Gene	Logfold	Linear_model_fdr	Mageck_pvalue	classification
AATF	9	1.87346e-05	3.429e-05	early
ABT1	10	0.000237201	8.0169e-06	early
AK6	8	0.000466508	0.010193	stable
ALYREF	9	0.00208806	7.3077e-05	early
ANKRD49	7	0.00424061	0.00041468	late
ARID4A	8	0.00524546	0.00020022	stable
ASCC2	7	1.77335e-05	0.0060287	late
ASCC3	9	0.00729083	0.0060838	late
ASH2L	8	0.0205143	0.0038238	early
ASXL1	6	0.00486106	0.0031104	late
ATF4	7	0.00054516	0.0048519	late
ATM	8	0.000552671	0.00014531	late
BARD1	7	0.024222	0.0012647	late
BAZ1B	7	0.00291241	0.0013865	early
BCLAF1	8	0.00095541	0.0014826	late
BRCA1	7	0.0327816	0.03035	late
BRPF1	10	3.99283e-09	1.9847e-06	late
BTF3	9	0.0366616	0.00019607	early
CHD4	9	5.76365e-05	0.00011987	early
CNOT2	10	0.00350228	8.6116e-08	early
CNOT3	10	8.58912e-06	4.751e-08	early
COPS2	6	0.00840325	0.0011834	early
COPS5	9	0.00204902	0.00025733	early
CTCF	10	1.96364e-05	1.7183e-07	early
CXXC1	10	6.01388e-07	1.5265e-06	late
DDB1	10	0.00277688	1.6425e-08	early
DDX20	8	0.00731045	0.0014396	early
DDX5	9	0.000306757	1.99e-05	early
DDX54	8	0.0287572	0.002275	early
DHX38	8	0.00034551	0.0016965	early
DMAP1	7	0.00320939	0.0035313	late
DOT1L	7	0.0125001	0.0019706	late
EED	6	0.0251816	0.017826	late
EHMT1	7	0.00579431	0.0058857	late
EIF5B	7	0.0150262	0.0066478	stable
ERCC2	8	0.000344164	0.00020194	late
ERCC3	9	1.73496e-08	5.5529e-05	early
ESPL1	10	0.000121013	1.8479e-06	early
ETV5	9	0.00189908	0.00022492	early
GM14391	10	1.1251e-05	2.8742e-05	early
GTF2A1	8	0.00482086	0.0011432	late
GTF2A2	8	0.00576244	0.00077842	early
GTF2B	8	0.000983858	0.0019558	early
GTF2E1	7	0.0305825	0.020806	stable
GTF2F2	9	0.000254094	1.8673e-05	early
GTF2H1	8	8.56486e-05	0.0002351	early
GTF2H2	8	6.09392e-05	0.00017666	late
GTF2H3	8	0.000676195	0.0012765	early
GTF2H4	6	0.000160218	0.0026679	late
GTF3A	9	0.000233955	4.6281e-05	early
GTF3C1	8	0.0414157	0.016369	stable
GTF3C2	6	0.00591847	0.013758	stable
GTF3C3	8	0.000739249	0.00024628	early
HCFC1	8	0.00635272	0.0025916	early
HDAC1	7	0.00227987	0.0082983	stable
HDAC3	6	0.000250981	0.022464	late
HELZ	7	0.000436108	0.0025994	late
HINFP	8	0.0168625	0.019851	late
HIST1H2BP	6	0.0115232	0.002689	early
HMGB2	9	0.00133571	0.0019665	early
HNRNPK	10	2.018e-05	5.7492e-06	late
HTATSF1	8	0.00122627	0.00041317	early
ILF2	7	0.000355817	0.0061824	stable
ILF3	7	0.0105774	0.0045857	stable
KAT5	6	0.00833187	0.0017959	late
KAT7	10	5.09607e-07	1.4372e-06	late
KDM2A	9	0.000522653	0.001302	late
KLF5	6	0.00281739	0.011907	late
KMT2B	10	0.000114157	7.3297e-07	late
MATR3	8	0.00112087	0.0054415	late
MAX	8	0.000817568	0.00030155	late
MCM3	7	0.0147814	0.013624	late
MCM4	9	4.99684e-05	9.6317e-06	early
MCM5	9	0.0006216	0.00068901	late
MCM6	9	0.000824835	1.8905e-05	early
MCM7	7	0.000830857	0.011318	early
MCM8	8	0.038133	0.014182	late
MCM9	8	0.0404415	0.0055007	late
MDM4	7	0.00028448	0.0072405	late
MED14	8	0.00014271	6.733e-05	early
MED15	6	0.00142786	0.00038676	early
MED20	7	0.0274455	0.020987	early
MED21	8	0.000167211	0.0018993	late
MED23	7	0.0324803	0.0082461	early
MED26	10	1.69775e-05	1.7755e-06	early
MED27	10	7.75556e-06	1.0478e-05	early
MED31	7	0.0148201	0.0025072	early
MED4	6	0.0106732	0.0010413	early
MED8	6	7.75961e-05	0.0015973	late
MYBBP1A	9	5.30995e-06	3.2945e-05	early
NAA15	7	0.000151621	0.0019988	late
NANOG	9	5.25784e-06	8.1535e-05	early
NDNL2	9	0.000155273	1.8142e-05	late
NELFB	7	0.00198568	0.018863	late
NELFCD	7	0.0198565	0.0045309	late
NFYB	6	0.0111886	0.020962	stable
NME2	7	0.026751	0.0020597	early
NR0B1	6	0.014162	0.032921	late
NR2C2	6	0.00269126	0.0057874	late
NRF1	8	0.0027696	0.00034467	early
NRIP1	8	0.00151831	0.0023626	late
PDCD11	9	1.42269e-05	6.5669e-06	early
PHF23	8	5.77996e-05	3.5052e-05	late
PHF5A	10	0.0259225	5.8413e-06	early
PNN	10	3.82697e-08	1.2301e-06	early
POLR1A	9	0.00156356	3.605e-05	early
POLR1B	10	0.00307025	1.7296e-06	early
POLR1C	10	0.00640111	1.5072e-05	early
POLR1D	6	0.00148014	0.0050403	stable
POLR2A	7	0.0023631	0.0012146	early
POLR2B	9	0.000410373	0.0032266	early
POLR2C	8	0.00933703	0.010321	early
POLR2D	9	0.00106521	0.00031459	early
POLR2E	8	0.00226017	0.00048732	early
POLR2G	9	0.00969988	0.01792	early
POLR2I	9	5.79021e-05	7.2213e-06	early
POLR2J	10	0.000175296	1.4471e-06	early
POLR3A	10	7.71523e-05	4.9796e-06	early
POLR3D	7	0.0171079	0.0084843	stable
POLR3F	6	0.00196196	0.0018926	stable
POLR3H	9	2.3973e-05	3.0488e-05	early
POLR3K	8	0.0171287	0.018016	stable
POU5F1	8	0.0298491	0.017472	early
PREB	10	0.0028647	8.2507e-06	early
PRPF4B	7	9.17043e-07	0.00037452	early
RAD51	10	0.000809285	6.0395e-07	early
RAD51B	6	0.032383	0.018533	late
RBM39	10	0.000191196	9.5003e-06	early
RCOR2	7	0.00191917	0.0011533	late
RFC1	7	0.00280264	5.3738e-05	early
RNF2	9	0.00283205	0.001015	late
RNF4	8	0.00037501	0.00066376	late
RNPS1	7	0.000103305	0.00083007	early
RUVBL1	9	0.00685387	0.0081501	early
RUVBL2	9	0.0010108	0.00017204	early
SAP18	8	0.00105997	0.0003368	early
SAP30BP	8	2.49434e-05	0.00027612	early
SF1	8	0.0385567	0.00093179	early
SFPQ	10	8.07953e-05	7.827e-07	early
SFSWAP	7	9.01407e-05	0.0048977	early
SMAD7	7	0.00316596	0.0011565	early
SMARCA5	10	2.79162e-05	2.797e-07	early
SMARCB1	7	0.000971438	0.0015076	late
SMARCC1	9	3.66875e-07	4.4528e-06	late
SNAPC1	10	0.000129171	1.8318e-07	early
SNAPC3	8	0.00105997	0.011273	stable
SNAPC4	7	0.00995881	0.019691	stable
SNAPC5	7	0.000272521	0.0056859	early
SNIP1	7	0.00127009	0.001171	early
SNRPB	9	0.00268041	5.9036e-05	early
SNRPD1	9	0.00955071	8.0454e-05	early
SP1	8	0.0410982	0.011068	late
SP3	7	0.000204481	0.00032418	late
SREBF2	10	1.51725e-06	5.4258e-05	late
SRSF1	10	0.000341803	5.7646e-09	early
SRSF3	10	2.94531e-06	7.6255e-07	early
SSRP1	8	2.26626e-05	0.00013005	early
STAT3	7	0.0150252	0.0014698	late
SUB1	8	0.00406373	3.3633e-05	early
SUPT3	9	5.16039e-05	3.9501e-05	late
SUPT5	6	0.0213457	0.016252	stable
SUV39H2	7	0.0196065	0.0016444	early
TADA2A	6	0.0497703	0.011476	late
TAF10	7	0.00433804	0.00023253	late
TAF12	8	0.0323249	0.0017193	early
TAF13	9	0.0395754	0.0015763	late
TAF1B	9	0.00205164	0.00030126	early
TAF6	8	0.00011581	0.0011159	early
TBP	8	0.000667081	0.00090765	early
TCEB1	9	6.38276e-06	5.8152e-05	early
TCERG1	6	0.0201914	0.0096193	late
TEAD1	9	0.000204675	0.00010314	early
TFDP1	9	0.00179633	0.039188	stable
TIMELESS	10	0.000559557	0.00020627	late
TOE1	7	0.0024947	0.021057	early
TRIM28	10	0.000111437	1.1443e-05	early
TRP53BP1	9	0.00195302	0.00020853	stable
TSG101	10	0.00632271	1.0023e-05	early
TTF2	10	0.00206764	9.7856e-09	late
UBE2K	6	0.00227511	0.012039	late
WBP11	7	0.00759908	0.0053896	stable
XAB2	6	0.000606175	0.00058148	early
XRCC3	10	0.000296526	7.2946e-05	late
XRCC6	6	0.0312084	0.0056956	late
YBX1	7	0.00478245	0.00031137	early
YEATS2	6	0.000649756	0.020377	late
YEATS4	7	0.037936	0.022785	stable
ZBTB10	7	0.00374451	0.0014539	late
ZBTB11	10	1.64174e-05	5.3892e-07	early
ZBTB17	7	0.000410815	0.024534	late
ZEB1	7	0.000152787	0.0012991	late
ZFP131	10	0.00041702	0.0011493	early
ZFP638	7	0.00135412	0.039699	stable
ZIC3	9	0.000312849	5.4312e-05	late
ZNHIT3	8	0.000169514	0.0017074	late
ZZZ3	7	0.00723106	0.00050146	early

### Sheet: 262 TFs - Log2FC
TF	Number of sgRNAs depleted per TF
ABT1	10
ALYREF	10
BRPF1	10
CNOT2	10
CNOT3	10
CTCF	10
CXXC1	10
DDB1	10
DDX5	10
ESPL1	10
GM14391	10
HNRNPK	10
KAT7	10
KMT2B	10
MCM4	10
MCM6	10
MED26	10
MED27	10
MYBBP1A	10
NANOG	10
PHF5A	10
PNN	10
POLR1B	10
POLR1C	10
POLR2J	10
POLR3A	10
PREB	10
RAD51	10
RBM39	10
SFPQ	10
SMARCA5	10
SNAPC1	10
SREBF2	10
SRSF1	10
SRSF3	10
SUPT3	10
TEAD1	10
TIMELESS	10
TRIM28	10
TSG101	10
TTF2	10
ZBTB11	10
ZFP131	10
AATF	9
ASCC3	9
BTF3	9
COPS5	9
DHX38	9
DR1	9
ELL	9
ERCC3	9
ETV5	9
GTF2F2	9
GTF3A	9
HMGB2	9
MCM5	9
NDNL2	9
NFYA	9
PDCD11	9
PHF23	9
POLR1A	9
POLR2B	9
POLR2D	9
POLR2G	9
POLR2I	9
POLR3H	9
RCOR2	9
RNF2	9
RUVBL2	9
SMARCC1	9
SNRPB	9
SNRPD1	9
TAF13	9
TAF1B	9
TBP	9
TCEB1	9
TRP53BP1	9
WBP11	9
XRCC3	9
ZFP407	9
ZIC3	9
NIFK	8
RUVBL1	8
AK6	8
ASCC2	8
ASH2L	8
ATM	8
BCLAF1	8
CHD4	8
DDX20	8
DDX54	8
EAF1	8
ERCC2	8
GTF2A1	8
GTF2A2	8
GTF2B	8
GTF2E2	8
GTF2H1	8
GTF2H2	8
GTF2H3	8
GTF3C1	8
GTF3C3	8
HCFC1	8
HELZ	8
HINFP	8
HTATSF1	8
JARID2	8
KDM2A	8
KLF2	8
MATR3	8
MAX	8
MCM8	8
MCM9	8
MDM4	8
MED14	8
NELFCD	8
NRF1	8
NRIP1	8
PARN	8
PARP1	8
POLR2A	8
POLR2C	8
POLR2E	8
POLR2H	8
POLR3K	8
POU5F1	8
RNF4	8
RNPS1	8
SAP18	8
SAP30BP	8
SF1	8
SIN3A	8
SNAPC3	8
SNRNP27	8
SP1	8
SSRP1	8
SUB1	8
TAF12	8
TAF6	8
TARDBP	8
YBX1	8
ZNHIT3	8
TFDP1	7
TOE1	7
ANKRD49	7
ATF4	7
BARD1	7
BAZ1B	7
BRCA1	7
BRCA2	7
CEBPZ	7
CNOT8	7
CTR9	7
DCP1A	7
DMAP1	7
DOT1L	7
EHMT1	7
EIF5B	7
FOXN2	7
GTF2F1	7
GTF3C2	7
GTF3C4	7
HDAC1	7
HDAC3	7
ILF2	7
ILF3	7
KAT5	7
KDM2B	7
MCM2	7
MCM3	7
MCM7	7
MED20	7
MED21	7
MED23	7
MED31	7
MED4	7
NAA15	7
NELFB	7
NELFE	7
NME2	7
PIAS2	7
POLR3D	7
POLR3F	7
PRPF4B	7
RBBP4	7
RFC1	7
SFSWAP	7
SMAD7	7
SMARCA4	7
SMARCB1	7
SMARCE1	7
SNAPC4	7
SNAPC5	7
SNIP1	7
SP3	7
STAT3	7
SUV39H2	7
TAF10	7
TAF4	7
TAF5	7
TAF7	7
YEATS4	7
ZBTB10	7
ZBTB17	7
ZEB1	7
ZFP207	7
ZFP638	7
ZZZ3	7
ZFP292	6
APEX1	6
ARID4A	6
ASXL1	6
ATF1	6
CBX3	6
CDC5L	6
COPS2	6
DIDO1	6
E2F6	6
E4F1	6
ECD	6
EED	6
EP300	6
GABPA	6
GTF2E1	6
GTF2H4	6
GTF2IRD1	6
HIST1H2BH	6
HIST1H2BP	6
KHDRBS1	6
KLF5	6
MED12	6
MED15	6
MED8	6
MIS18BP1	6
MMS19	6
NFYB	6
NONO	6
NR0B1	6
NR2C2	6
PAXBP1	6
PHB2	6
POLR1D	6
POLR3C	6
RAD51B	6
SMARCAD1	6
SNAPC2	6
SP140	6
SRSF2	6
SSB	6
SUPT16	6
SUPT4A	6
SUPT5	6
SUPT6	6
TADA2A	6
TADA3	6
TBPL1	6
TCERG1	6
TOPORS	6
UBE2K	6
XAB2	6
XRCC6	6
YEATS2	6

### Sheet: 218 TFs - Linear Modeling 
TF	Estimate	FDR	Classification
AATF	-2.2169	1.87346e-05	early
ABT1	-2.57798	0.000237201	early
AK6	-1.41198	0.000466508	stable
ALYREF	-2.09989	0.00208806	early
ANKRD49	-2.78564	0.00424061	late
ARID4A	-1.37248	0.00524546	stable
ASCC2	-1.19684	1.77335e-05	late
ASCC3	-1.22841	0.00729083	late
ASH2L	-1.52195	0.0205143	early
ASXL1	-1.72307	0.00486106	late
ATF2	-1.27546	0.00611551	early
ATF4	-1.181	0.00054516	late
ATM	-1.57472	0.000552671	late
BARD1	-1.78	0.024222	late
BAZ1B	-1.21018	0.00291241	early
BCLAF1	-1.90264	0.00095541	late
BRCA1	-0.887719	0.0327816	late
BRPF1	-1.83356	3.99283e-09	late
BTF3	-1.39771	0.0366616	early
CEBPG	-0.907267	0.0393839	stable
CHD4	-2.08212	5.76365e-05	early
CNOT2	-1.97019	0.00350228	early
CNOT3	-2.57008	8.58912e-06	early
COPS2	-1.30507	0.00840325	early
COPS5	-2.27877	0.00204902	early
CTCF	-1.85214	1.96364e-05	early
CTDP1	-1.60602	0.0358744	early
CXXC1	-2.28469	6.01389e-07	late
DDB1	-2.13563	0.00277688	early
DDX20	-1.99077	0.00731045	early
DDX5	-1.63023	0.000306757	early
DDX54	-1.6502	0.0287572	early
DHX38	-1.39397	0.00034551	early
DMAP1	-1.31148	0.00320939	late
DOT1L	-2.02136	0.0125001	late
E2F6	-0.663571	0.00858659	stable
E4F1	-1.0951	0.00028448	early
EED	-1.27706	0.0251816	late
EHMT1	-2.03485	0.00579431	late
EIF5B	-1.15926	0.0150262	stable
ERCC2	-1.96442	0.000344164	late
ERCC3	-2.1292	1.73496e-08	early
ESPL1	-2.12394	0.000121013	early
ETV5	-1.45715	0.00189908	early
GABPB1	-0.822765	0.0239446	stable
GM14391	-1.66109	1.1251e-05	early
GMEB2	-1.42357	0.00479367	stable
GTF2A1	-1.31174	0.00482086	late
GTF2A2	-1.92269	0.00576244	early
GTF2B	-1.17678	0.000983858	early
GTF2E1	-1.14716	0.0305825	stable
GTF2F2	-2.28672	0.000254094	early
GTF2H1	-1.75816	8.56486e-05	early
GTF2H2	-0.988689	6.09392e-05	late
GTF2H3	-1.4135	0.000676195	early
GTF2H4	-2.13965	0.000160218	late
GTF3A	-1.71744	0.000233955	early
GTF3C1	-1.96747	0.0414157	stable
GTF3C2	-0.861564	0.00591847	stable
GTF3C3	-2.67909	0.000739249	early
HCFC1	-1.50638	0.00635272	early
HDAC1	-0.976758	0.00227987	stable
HDAC3	-2.10853	0.000250981	late
HELZ	-1.26353	0.000436108	late
HINFP	-1.39169	0.0168625	late
HIST1H2BP	-1.72366	0.0115232	early
HMGB2	-2.25707	0.00133571	early
HMGXB3	-1.33139	0.0127102	stable
HNRNPK	-1.0304	2.018e-05	late
HTATSF1	-2.04671	0.00122627	early
ILF2	-1.26915	0.000355817	stable
ILF3	-1.07987	0.0105774	stable
KAT5	-1.71904	0.00833187	late
KAT7	-1.58029	5.09607e-07	late
KDM2A	-1.41047	0.000522653	late
KLF5	-1.26977	0.00281739	late
KMT2B	-1.83371	0.000114157	late
MATR3	-1.64827	0.00112087	late
MAX	-2.03869	0.000817568	late
MAZ	-0.871822	0.0124375	stable
MCM3	-1.0624	0.0147814	late
MCM4	-1.9226	4.99684e-05	early
MCM5	-1.42419	0.0006216	late
MCM6	-1.90522	0.000824835	early
MCM7	-1.52537	0.000830857	early
MCM8	-1.07133	0.038133	late
MCM9	-1.17643	0.0404415	late
MDM4	-1.30024	0.00028448	late
MED12	-1.11665	0.000115543	late
MED14	-1.85983	0.00014271	early
MED15	-1.27104	0.00142786	early
MED16	-0.835754	0.0134635	stable
MED20	-1.03174	0.0274455	early
MED21	-1.54944	0.000167211	late
MED23	-0.886976	0.0324803	early
MED26	-2.06431	1.69775e-05	early
MED27	-1.59677	7.75556e-06	early
MED31	-1.96485	0.0148201	early
MED4	-1.93694	0.0106732	early
MED8	-2.04705	7.75961e-05	late
MYBBP1A	-2.23811	5.30995e-06	early
NAA15	-1.31839	0.000151621	late
NANOG	-1.71114	5.25784e-06	early
NDNL2	-2.39145	0.000155273	late
NELFA	-1.3915	0.00512122	late
NELFB	-1.34096	0.00198568	late
NELFCD	-1.77255	0.0198565	late
NFYB	-1.34671	0.0111886	stable
NME2	-1.45855	0.026751	early
NR0B1	-1.98137	0.014162	late
NR2C2	-1.2116	0.00269126	late
NRF1	-1.62183	0.0027696	early
NRIP1	-1.39711	0.00151831	late
PAPOLA	-0.985064	0.00156951	early
PDCD11	-1.21321	1.42269e-05	early
PHF23	-2.15409	5.77996e-05	late
PHF5A	-1.67649	0.0259225	early
PLRG1	-1.16781	0.0446164	stable
PNN	-2.14116	3.82697e-08	early
POLR1A	-1.74981	0.00156356	early
POLR1B	-2.54935	0.00307025	early
POLR1C	-2.20259	0.00640111	early
POLR1D	-1.69528	0.00148014	stable
POLR2A	-1.2967	0.0023631	early
POLR2B	-1.15388	0.000410373	early
POLR2C	-1.91564	0.00933703	early
POLR2D	-1.25074	0.00106521	early
POLR2E	-2.424	0.00226017	early
POLR2F	-1.6979	0.0026374	early
POLR2G	-1.82212	0.00969988	early
POLR2I	-2.12311	5.79021e-05	early
POLR2J	-2.15384	0.000175296	early
POLR3A	-1.96636	7.71523e-05	early
POLR3D	-1.42083	0.0171079	stable
POLR3F	-1.12508	0.00196196	stable
POLR3H	-1.64762	2.3973e-05	early
POLR3K	-1.86079	0.0171287	stable
POU5F1	-1.3932	0.0298491	early
PREB	-1.69299	0.0028647	early
PRPF4B	-1.74168	9.17043e-07	early
RAD51	-1.9453	0.000809285	early
RAD51B	-1.24829	0.032383	late
RBM39	-1.69248	0.000191196	early
RCOR2	-1.88107	0.00191917	late
RFC1	-1.88288	0.00280264	early
RNF2	-1.67282	0.00283205	late
RNF4	-1.24629	0.00037501	late
RNPS1	-1.37606	0.000103305	early
RUVBL1	-1.38858	0.00685387	early
RUVBL2	-1.72511	0.0010108	early
SAP18	-2.27676	0.00105997	early
SAP30BP	-1.76116	2.49434e-05	early
SCAF1	-1.96028	0.00479027	late
SF1	-1.45846	0.0385567	early
SFPQ	-1.92952	8.07953e-05	early
SFSWAP	-1.20307	9.01407e-05	early
SMAD7	-1.45093	0.00316595	early
SMARCA5	-1.62205	2.79162e-05	early
SMARCB1	-1.181	0.000971438	late
SMARCC1	-2.04225	3.66875e-07	late
SNAPC1	-2.80895	0.000129171	early
SNAPC3	-1.32916	0.00105997	stable
SNAPC4	-1.23413	0.00995881	stable
SNAPC5	-1.34867	0.000272521	early
SNIP1	-1.53266	0.00127009	early
SNRPB	-1.76806	0.00268041	early
SNRPD1	-1.59804	0.00955071	early
SP1	-2.08506	0.0410982	late
SP3	-1.79472	0.000204481	late
SREBF2	-0.98187	1.51725e-06	late
SRSF1	-2.96919	0.000341803	early
SRSF3	-1.57705	2.94531e-06	early
SSRP1	-1.47528	2.26626e-05	early
STAT3	-1.50404	0.0150252	late
SUB1	-1.67768	0.00406373	early
SUPT3	-1.3819	5.16039e-05	late
SUPT5	-0.911802	0.0213457	stable
SUV39H2	-1.17757	0.0196065	early
TADA2A	-1.59769	0.0497703	late
TAF10	-1.60712	0.00433804	late
TAF11	-1.66161	0.0214287	late
TAF12	-1.37923	0.0323249	early
TAF13	-1.67002	0.0395754	late
TAF1B	-1.57589	0.00205164	early
TAF6	-1.08516	0.00011581	early
TBP	-1.42094	0.000667081	early
TCEB1	-1.60439	6.38276e-06	early
TCERG1	-1.89009	0.0201914	late
TEAD1	-1.82458	0.000204675	early
TFCP2L1	-1.49559	0.00446	stable
TFDP1	-1.76974	0.00179633	stable
TIMELESS	-1.98606	0.000559557	late
TOE1	-1.89031	0.0024947	early
TRIM28	-3.01702	0.000111437	early
TRP53BP1	-1.45236	0.00195302	stable
TSG101	-2.04366	0.00632271	early
TTF2	-2.14067	0.00206764	late
UBE2K	-0.964209	0.00227511	late
WBP11	-1.35269	0.00759908	stable
XAB2	-1.91169	0.000606175	early
XRCC3	-1.80118	0.000296526	late
XRCC6	-1.57715	0.0312084	late
YBX1	-1.71848	0.00478245	early
YEATS2	-0.793207	0.000649756	late
YEATS4	-1.22497	0.037936	stable
YTHDC1	-1.08174	0.0167959	early
ZBTB10	-1.13307	0.00374451	late
ZBTB11	-2.11656	1.64174e-05	early
ZBTB17	-1.22413	0.000410815	late
ZBTB24	-1.08041	0.0298931	stable
ZBTB34	-0.917429	0.0342501	early
ZEB1	-1.68239	0.000152787	late
ZFP131	-1.77441	0.00041702	early
ZFP638	-0.972716	0.00135412	stable
ZIC3	-1.73577	0.000312849	late
ZNHIT3	-1.66872	0.000169514	late
ZNRD1	-2.19812	0.00015387	late
ZZZ3	-2.70278	0.00723106	early

### Sheet: 302 TFs - MaGECK
Gene	Mageck_pvalue
AATF	0.03
ABT1	8.0169e-06
ADNP	0.0076773
AK6	0.010193
ALYREF	7.3077e-05
ANKRD49	0.00041468
APC	0.042421
APEX1	0.010919
ARID4A	0.00020022
ASCC2	0.0060287
ASCC3	0.0060838
ASH2L	0.0038238
ASXL1	0.0031104
ATF2	0.0031047
ATF4	0.0048519
ATF7IP	0.018265
ATM	0.00014531
BARD1	0.0012647
BAZ1B	0.0013865
BCLAF1	0.0014826
BRCA1	0.03035
BRCA2	0.01558
BRIP1	0.04277
BRPF1	1.9847e-06
BTF3	0.00019607
BTG2	0.04685
CBX3	0.04501
CEBPG	0.010013
CEBPZ	0.022283
CHD4	0.00011987
CNOT2	8.6116e-08
CNOT3	5e-05
CNOT8	0.0014582
COPS2	0.0011834
COPS5	0.00025733
CTCF	1.7183e-07
CTDP1	0.0047652
CTNNB1	0.013093
CTR9	0.032485
CXXC1	1.5265e-06
DAZAP2	0.03779
DCP1A	0.01098
DDB1	1.6425e-08
DDX20	0.0014396
DDX5	1.99e-05
DDX54	0.002275
DHX38	0.0016965
DMAP1	0.0035313
DNMT1	0.031193
DOT1L	0.0019706
DR1	0.0040788
E2F6	0.0082705
E4F1	0.0075549
EAF1	0.015885
ECD	0.011243
EED	0.017826
EHMT1	0.0058857
EIF5B	0.0066478
ELL	0.0012365
EP300	0.0020284
ERCC2	0.00020194
ERCC3	5.5529e-05
ESPL1	1.8479e-06
ETV5	0.00022492
FOXD3	0.0014373
GABPA	0.03029
GABPB1	0.0087564
GATAD2B	0.014295
GM14391	2.8742e-05
GMEB2	0.015794
GTF2A1	0.0011432
GTF2A2	0.00077842
GTF2B	0.0019558
GTF2E1	0.020806
GTF2E2	0.0022032
GTF2F1	0.029011
GTF2F2	1.8673e-05
GTF2H1	0.2
GTF2H2	0.00017666
GTF2H3	0.0012765
GTF2H4	0.0026679
GTF2IRD1	0.032109
GTF3A	4.6281e-05
GTF3C1	0.016369
GTF3C2	0.013758
GTF3C3	0.00024628
GTF3C4	0.034206
HCFC1	0.0025916
HDAC1	0.0082983
HDAC3	0.022464
HELZ	0.0025994
HINFP	0.019851
HIST1H2BP	0.002689
HMGB2	0.0019665
HMGB3	0.040694
HMGXB3	0.017581
HMGXB4	0.022234
HNRNPK	5.7492e-06
HSFY2	0.043435
HTATSF1	0.00041317
ILF2	0.0061824
ILF3	0.0045857
JARID2	0.024262
KAT5	0.0017959
KAT7	1.4372e-06
KDM2A	0.001302
KDM2B	0.023727
KHDRBS1	0.038951
KLF2	0.0022881
KLF4	0.014223
KLF5	0.011907
KMT2B	7.3297e-07
MATR3	0.0054415
MAX	0.00030155
MCM2	0.018551
MCM3	0.013624
MCM4	9.6317e-06
MCM5	0.00068901
MCM6	1.8905e-05
MCM7	0.011318
MCM8	0.014182
MCM9	0.0055007
MDM4	0.0072405
MED12	0.0022341
MED14	0.07
MED15	0.00038676
MED16	0.026732
MED17	0.048265
MED20	0.020987
MED21	0.0018993
MED23	0.0082461
MED26	1.7755e-06
MED27	1.0478e-05
MED31	0.0025072
MED4	0.0010413
MED8	0.0015973
MMS19	0.024593
MYBBP1A	3.2945e-05
MYNN	0.0068195
NAA15	0.0019988
NANOG	8.1535e-05
NCOA5	0.0084181
NDNL2	1.8142e-05
NELFA	0.022844
NELFB	0.018863
NELFCD	0.0045309
NELFE	0.024021
NFYA	0.0029673
NFYB	0.020962
NIFK	0.0094496
NME2	0.0020597
NONO	0.049772
NR0B1	0.032921
NR1D2	0.022799
NR2C2	0.0057874
NRF1	0.00034467
NRIP1	0.0023626
ORC2	0.049223
PAPOLA	0.0034334
PARN	0.0030676
PARP1	0.01176
PBRM1	0.00051523
PBX2	0.038327
PCGF6	0.034371
PDCD11	6.5669e-06
PHB2	0.01149
PHF23	3.5052e-05
PHF5A	5.8413e-06
PHF8	0.011209
PIAS2	0.011102
PLRG1	0.013051
PNN	1.2301e-06
POLR1A	0.04
POLR1B	1.7296e-06
POLR1C	1.5072e-05
POLR1D	0.0050403
POLR2A	0.0012146
POLR2B	0.0032266
POLR2C	0.010321
POLR2D	0.00031459
POLR2E	0.00048732
POLR2F	0.0075262
POLR2G	0.01792
POLR2H	0.0049841
POLR2I	7.2213e-06
POLR2J	1.4471e-06
POLR2K	0.041651
POLR3A	4.9796e-06
POLR3B	0.014845
POLR3C	0.020556
POLR3D	0.0084843
POLR3E	0.010985
POLR3F	0.0018926
POLR3H	3.0488e-05
POLR3K	0.018016
POU5F1	0.017472
PQBP1	0.018952
PREB	8.2507e-06
PRPF4B	0.00037452
PWP1	0.035921
RAD51	6.0395e-07
RAD51B	0.018533
RBM39	9.5003e-06
RCOR2	0.0011533
RFC1	5.3738e-05
RNF2	0.001015
RNF4	0.00066376
RNPS1	0.00083007
RUVBL1	0.0081501
RUVBL2	0.00017204
SAP18	0.3
SAP30BP	0.00027612
SCAF1	0.0023133
SF1	0.00093179
SFPQ	0.0008
SFSWAP	0.0048977
SMAD7	0.0011565
SMARCA4	0.015406
SMARCA5	0.0003
SMARCB1	0.0015076
SMARCC1	4.4528e-06
SMARCE1	0.029679
SNAI2	0.048127
SNAPC1	1.8318e-07
SNAPC2	0.0059374
SNAPC3	0.011273
SNAPC4	0.019691
SNAPC5	0.0056859
SNIP1	0.001171
SNRNP27	0.025283
SNRPB	5.9036e-05
SNRPD1	8.0454e-05
SP1	0.011068
SP140	0.034014
SP3	0.00032418
SREBF2	5.4258e-05
SRRM1	0.020289
SRSF1	5.7646e-09
SRSF3	7.6255e-07
SSRP1	0.00013005
SSXB9	0.0091428
STAT3	0.0014698
SUB1	3.3633e-05
SUGP2	0.035335
SUPT3	3.9501e-05
SUPT4A	0.038508
SUPT5	0.016252
SUPT6	0.0010849
SUV39H2	0.0016444
TADA2A	0.011476
TADA3	0.0080717
TAF10	0.00023253
TAF12	0.0017193
TAF13	0.0015763
TAF1B	0.00030126
TAF4	0.0066326
TAF5	0.0019852
TAF6	0.0011159
TAF7	0.029464
TARDBP	0.024698
TBP	0.00090765
TBPL1	0.00866
TCEB1	5.8152e-05
TCEB2	0.013506
TCERG1	0.0096193
TCOF1	0.0033099
TEAD1	0.00010314
TFCP2L1	0.0042959
TFDP1	0.039188
TGIF1	0.020835
TIMELESS	0.00020627
TOE1	0.021057
TRIM28	1.1443e-05
TRP53BP1	0.00020853
TSG101	1.0023e-05
TTF2	9.7856e-09
UBE2K	0.012039
WBP11	0.0053896
XAB2	0.00058148
XRCC3	7.2946e-05
XRCC6	0.0056956
YBX1	0.00031137
YEATS2	0.020377
YEATS4	0.022785
YTHDC1	0.0062811
ZBTB10	0.0014539
ZBTB11	5.3892e-07
ZBTB17	0.024534
ZBTB34	0.012357
ZEB1	0.0012991
ZFP131	0.0011493
ZFP207	0.0073896
ZFP217	0.033267
ZFP384	0.014301
ZFP407	0.0059832
ZFP418	0.021207
ZFP638	0.039699
ZFP715	0.024995
ZIC3	5.4312e-05
ZNHIT3	0.0017074
ZNRD1	0.0051655
ZZZ3	0.00050146

### Sheet: 7 candidates tested
Gene	Number of sgRNAs depleted by Log2 FC method	FDR using linear modelling	Mageck p-value	Classification
ANRKD49	7	0.00424061	0.00041468	late
ZBTB11	10	1.64174e-05	5.3892e-07	early
ZEB1	7	0.000152787	0.0012991	late
ZBTB10	7	0.00374451	0.0014539	late
ZFP131	10	0.00041702	0.0011493	early
ZFP638	7	0.00135412	0.039699	stable
ZNHIT3	8	0.000169514	0.0017074	late
