## Supplementary Table 3 for "The BTB transcription factors ZBTB11 and ZFP131 maintain pluripotency by pausing POL II at pro-differentiation genes"

### Sheet: Sheet1
Target	sgRNA Number	sgRNA sequence
Non-Targ	1	GCCGCAACGTTAGATGTATA
	2	CCGTTCTGACGACGCTAAAG
NANOG	1	TGTCCTTGAGTGCACACAGC
	2	GAGAACTATTCTTGCTTACA
POU5F1	1	CCGCCCGCATACGAGTTCTG
	2	GAAGGTGGAACCAACTCCCG
ANKRD49	1	TGATGTAACGATTCATCAGG
	2	GCAGAGACTACTCTCTGAGA
ZBTB10	1	AGAAACGGCTGCCTGCAACC
	2	TAAAGCTCATAAGAACATCC
ZBTB11	1	TGTCAAGCGGAAGATCCGCA
	2	AGCGCACAAGTCTGTCCTCT
ZEB1	1	GTACCGCCATGAGAAGAACG
	2	GCCTCTATCACAATACGGGC
ZFP131	1	GTTCTTTAAAGTGTCCAAAG
	2	CGCCAGAGCGGAATCATCGG
ZFP638	1	AAGGTAAATTAGGTAATCGG
	2	GGTACCTGGTTCATAGATGG
ZNHIT3	1	GGCTAATCATCAACTGCCTC
	2	CCTGTTGAGAAGAGAAGAGC
